# A vesicle-based platform for high-efficiency, high-viability CRISPR/Cas9 knockout in primary human myeloid cells

**DOI:** 10.64898/2025.12.28.696771

**Authors:** Silvia Fiori, Maira Russo, Alice Randon, Alessio Nicola Ferraro, Tiziana Julia Nadjeschda Schmidt, Elena Pinca, Rana K. Elnady, Ivan Castello Serrano, Paola Capasso, Abeer Mahfoud, Giorgia Moschetti, Edoardo Scarpa, Loris Rizzello, Niklas A. Schmacke, Veit Hornung, Takanobu Tagawa, Guido Papa, Manuel Albanese

## Abstract

Myeloid cells, including monocytes, macrophages, and dendritic cells, are central to host defence, inflammation, and antigen presentation. However, functional genetics studies in corresponding primary cells remain limited due to inefficient delivery methods. Here we report a vesicle-based CRISPR/Cas9 platform for effective genome editing in primary human myeloid cells using engineered virus-like particles (VLPs) and extracellular vesicles (EVs) to deliver Cas9-gRNA ribonucleoproteins (RNPs). Targeting primary CD14^+^ monocytes enables rapid generation of robust polyclonal knockouts while preserving cell viability and subsequent differentiation into macrophages and dendritic cells. Because our workflow relies on standard cell-culture handling rather than electroporation instrumentation, it is inexpensive, highly scalable and readily transferable across laboratories. Edited cells remain compatible with diverse downstream assays and functional readouts, enabling scalable loss-of-function studies and mechanistic dissection of primary human myeloid cell biology in health and disease. Vesicle-mediated RNP delivery thus provides a broadly applicable route to genetic perturbation in primary human myeloid lineages.

**Summary:** Fiori and colleagues describe a vesicle-based platform for efficient CRISPR/Cas9 knockout in primary human myeloid cells. This approach preserves cell viability, enables near-complete gene disruption, and supports functional studies of innate immunity, antigen presentation, and HIV-1 infection.
