## Supplementary Table for "A vesicle-based platform for high-efficiency, high-viability CRISPR/Cas9 knockout in primary human myeloid cells"

### Sheet: Primers
primer name	target	orientation	notes	sequence
B2M_Miseq	B2M	For	Miseq sequencing	ACACTCTTTCCCTACACGACGctcttccgatctCTGGCTTGGAGACAGGTGAC
B2M_Miseq	B2M	Rev	Miseq sequencing	TGACTGGAGTTCAGACGTGTGctcttccgatctGAGATCCAGCCCTGGACTAGC
TLR4_Miseq	TLR4	For	Miseq sequencing	ACACTCTTTCCCTACACGACGctcttccgatctGTCCAGTCTCGAAGTCTTGAA
TLR4_Miseq	TLR4	Rev	Miseq sequencing	TGACTGGAGTTCAGACGTGTGctcttccgatctCTGGTGTTCACAAGTACAAGC
CCR5_Miseq	CCR5	For	Miseq sequencing	ACACTCTTTCCCTACACGACGctcttccgatctATCAAGTGTCAAGTCCAATCT
CCR5_Miseq	CCR5	Rev	Miseq sequencing	TGACTGGAGTTCAGACGTGTGctcttccgatctTAGAGCCCTGTCAAGAGTT
qPCR gRNA universal reverse	gRNA scaffold	Rev	qPCR gRNA quantification	aagcaccgactcggtgccac

### Sheet: Plasmids
plasmid name	description	source
pCMV-MMLVgag-3xNES-Cas9	Transient expression of MLV Gag-Cas9 for VLPs and EVs	Addgene 181752, Banskota et al Cell. 2022
4037 MoMLV pol in pcDNA3	Transient expression of MLV Gag Pol proteins for VLPs production	Engels et al., 2022
pMD2.G (VSVG)	Transient expression of VSV-G	Albanese et al., 2021
pU6 gRNA BsmbI cassette	Expression of gRNA under U6 promoter and sgRNA scaffold. gRNA oligos are cloned using BsmbI restriction site	sgRNA scaffold sequence from Chien et al 2013	GAGGGCCTATTTCCCATGATTCCTTCATATTTGCATATACGATACAAGGCTGTTAGAGAGATAATTAGAATTAATTTGACTGTAAACACAAAGATATTAGTACAAAATACGTGACGTAGAAAGTAATAATTTCTTGGGTAGTTTGCAGTTTTAAAATTATGTTTTAAAATGGACTATCATATGCTTACCGTAACTTGAAAGTATTTCGATTTCTTGGCTTTATATATCTTGTGGAAAGGACGAAACACCGGAGACGGGGACGTACGTGTTAACACGTACGTTACGTCTCTGTTTAAGAGCTATGCTGGAAACAGCATAGCAAGTTTAAATAAGGCTAGTCCGTTATCAACTTGAAAAAGTGGCACCGAGTCGGTGCTTTTTTTGAATTCGCTAGCTAGG…

### Sheet: gRNAs
Name	Target	Sequence	Notes
B2M_gRNA1	B2M	GAGTAGCGCGAGCACAGCTA	Hamilton et al Cell reports, 2021
B2M_gRNA2	B2M	ACTCACGCTGGATAGCCTCC	Geilenkeuser et al Cell 2025
TLR4_gRNA1	TRL4	ACACTGAGAGAGGTCCAGGA	This study, Crispick design
TLR4_gRNA2	TLR4	AGGGAGTTCAGACACTTATA	This study, Crispick design
CCR5_gRNA1	CCR5	GGACAGTAAGAAGGAAAAAC	Dang et al. Genome Biology 2015
CCR5_gRNA2	CCR5	GTGAGTAGAGCGGAGGCAGG	Dang et al. Genome Biology 2015
